# Comprehensive genome analyses of *Sellimonas intestinalis*, a potential biomarker of homeostasis gut recovery

**DOI:** 10.1101/2020.04.14.041921

**Authors:** Marina Muñoz, Enzo Guerrero-Araya, Catalina Cortés-Tapia, Ángela Plaza-Garrido, Trevor D. Lawley, Daniel Paredes-Sabja

**Affiliations:** Microbiota-Host Interactions and Clostridia Research Group, Departamento de Ciencias Biológicas, Facultad de Ciencias de la Vida, Universidad Andrés Bello, Santiago, Chile; Millennium Nucleus in the Biology of Intestinal Microbiota, Santiago, Chile; Host–Microbiota Interactions Laboratory, Wellcome Trust Sanger Institute, Wellcome Genome Campus, Hinxton, United Kingdom

**Keywords:** *Sellimonas intestinalis*, phylogenomic, gut homeostasis, extremely oxygen-sensitive species

## Abstract

*Sellimonas intestinalis* is a Gram positive and anaerobic bacterial species previously considered as uncultivable. Although little is known about this Lachnospiraceae family member, its increased abundance has been reported in patients who recovered intestinal homeostasis after dysbiosis events. In this context, the aim of this work was taken advantage of a culturomics protocol that allowed the recovery species extremely oxygen-sensitive from faecal samples, which led to the establishment of an S. intestinalis isolate. Whole genome sequencing and taxonomic allocation confirmation were the base to develop comparative analyses including 11 public genomes closely related. Phylogeographic analysis revealed the existence of three lineages (linage-I including isolates from Chile and France, linage-II from South Korea and Finland, and linage-III from China and one isolate from USA). Pangenome analysis on the established dataset revealed that although S. intestinalis seems to have a highly conserved genome (with 50.1% of its coding potential being part of the coregenome), some recombination signals were evidenced. The identification of cluster of orthologous groups revealed a high number of genes involved in metabolism, including amino acid and carbohydrate transport as well as energy production and conversion, which matches with the metabolic profile previously reported for healthy microbiota. Additionally, virulence factors and antimicrobial resistance genes were found (mainly in linage-III), which could favour their survival during antibiotic-induced dysbiosis. These findings provide the basis of knowledge about this species with potential as a bioindicator of intestinal homeostasis recovery and contribute to advance in the characterization of gut microbiota members with beneficial potential.
