## Supplementary Table 1 for "Comprehensive genome analyses of *Sellimonas intestinalis*, a potential biomarker of homeostasis gut recovery": Sup_Table_1.xlsx

### Sheet: Hoja1
Description	Max Score	Total Score	Query Cover	E value	Per. Ident	Accession
Ruminococcus sp. DSM 100440 16S ribosomal RNA gene, partial sequence	2732	2732	0.97	0	0.9993	KT156811.1
Uncultured bacterium clone 002-d3 16S ribosomal RNA gene, partial sequence	2697	2697	0.96	0	0.9986	DQ904955.1
Drancourtella massiliensis strain GD1 16S ribosomal RNA, partial sequence	2695	2695	0.97	0	0.9959	NR_144722.1
Ruminococcus sp. ACB-89 16S ribosomal RNA gene, partial sequence	2571	2571	0.92	0	0.9964	KU316944.1
Sellimonas intestinalis strain HF3088 16S ribosomal RNA gene, partial sequence	2555	2555	0.92	0	0.9964	MG015712.1
